# Convergent genomic and molecular features predict risk of metachronous metastasis in clear cell renal cell carcinoma

**DOI:** 10.1101/2025.01.07.630976

**Authors:** Marjan M. Naeini, Mengyuan Pang, Neha Rohatgi, Sinem Kadioglu, Umesh Ghoshdastider, Renzo G. DiNatale, Roy Mano, A Ari Hakimi, Anders Jacobsen Skanderup

## Abstract

The molecular features determining the risk of metachronous metastases in clear cell renal cell carcinoma (ccRCC) are poorly defined. Using a systematic tumor transcriptome deconvolution approach, we investigated the genomic and transcriptomic profiles of 192 ccRCC primary tumors with extended clinical follow-up to identify cancer and stromal cell molecular features associated with metastatic risk. At the genomic level, we identified a significantly higher frequency of copy number loss at 1p31-36 in primary tumors that later progressed with metastases. Tumor transcriptome deconvolution identified significant down-regulation of epithelial cell polarity, including *PATJ* (1p31), and fatty acid metabolism, including *CYP4A11* (1p33), in cancer cells of tumors that developed metastatic progression. We developed and benchmarked a compact 5-feature predictive model (5G) that demonstrated improved accuracy over existing ccRCC gene signatures in the prediction of metachronous metastasis risk. Overall, our study highlights convergent genomic and transcriptomic alterations in chromosome 1p, driving dysregulation of epithelial cell polarity and fatty acid metabolism, as putative novel risk factors of metachronous metastasis in ccRCC.
