## Supplementary table 1-3 for "Convergent genomic and molecular features predict risk of metachronous metastasis in clear cell renal cell carcinoma": Supplemantry_Tables1-3 06-01-2025.xlsx

### Sheet: Supplementary table 1
Supplementary table 1: Data URLs used in this study.
Data	URL
Level 3 RNA-seq profiles	https://xenabrowser.net/
Mutation Annotation files (MAF)	https://cbioportal-datahub.s3.amazonaws.com/kirc_tcga_pub.tar.gz
Level 3 Copy number variation and segmentation (CNA)	http://gdac.broadinstitute.org
Sato et al. Agilent microarray	http://www.ebi.ac.uk/arrayexpress/experiments/E-MTAB-1980/
KEGG database	https://www.genome.jp/kegg/

### Sheet: Supplementary table 2
Supplementary table 2: Differentially expressed genes in cancer cells of MM cohort versus IN cohort.
gene	Log2FoldChange	p-value	FDR
AFG3L2	-1.1071	0.0001	0.21096
AGL	-1.0716	0.00018	0.21096
AMIGO1	-1.6206	8e-05	0.21096
MFSD8	-0.9433	0.00012	0.21096
PATJ	-1.4947	2e-05	0.21096
PMPCA	-0.7159	0.00016	0.21096
PPFIA1	-0.6555	0.0001	0.21096
CDK18	-1.9894	0.00016	0.21096
CENPC	-0.8387	0.00018	0.21096
LARP1B	-1.0799	0.00012	0.21096
ANKS6	-0.9703	0.00034	0.212076
LINC01507	-1.0682	0.00038	0.212076
NEK6	-1.0866	0.00028	0.212076
NFX1	-0.7105	0.00032	0.212076
RIOK3	-0.9795	0.00022	0.212076
SNX30	-1.1645	0.00036	0.212076
TM7SF3	-1.3966	0.00032	0.212076
TMSB10	1.3274	0.00034	0.212076
DRAIC	-1.883	0.00038	0.212076
EYA3	-0.8516	0.00034	0.212076
GRAMD1C	-2.2493	0.00034	0.212076
ABCD3	-1.2744	0.00048	0.215395
NIPAL3	-0.8185	0.0005	0.215395
PTPN3	-1.098	0.00058	0.215395
SEPSECS	-0.7336	0.00048	0.215395
SLC9A8	-0.994	0.00064	0.215395
UBXN10	-1.6494	0.00056	0.215395
WDR72	-2.7595	0.00062	0.215395
ZER1	-0.6222	0.00068	0.215395
CDK20	-0.9466	0.00054	0.215395
CPSF7	-0.8645	0.00068	0.215395
CRYZ	-1.3214	0.00064	0.215395
CYP4V2	-1.0342	0.00066	0.215395
EPB41L5	-0.9413	0.00044	0.215395
FANCC	-0.9293	0.00046	0.215395
GRTP1	-1.4438	0.00054	0.215395
IPP	-0.6149	0.00054	0.215395
ANKRD12	-0.8536	0.0007	0.215895
CBWD1	-0.7428	0.00072	0.216369
GPR89B	-1.209	0.00074	0.21682
ZDHHC21	-0.8483	0.00076	0.217249
HSDL2	-1.3455	0.00078	0.217657
SNAPC4	-0.5795	0.00084	0.228949
GATS	-1.0548	0.00086	0.229073
ABCA1	-1.8076	0.00104	0.2344
ADCY5	-1.7766	0.0011	0.2344
NOP14	-0.4825	0.00108	0.2344
OST4	0.6775	0.001	0.2344
PIGO	-0.8001	0.00094	0.2344
RASEF	-1.9078	0.0011	0.2344
C6orf223	-2.553	0.00096	0.2344
CBWD3	-0.9482	0.00108	0.2344
COQ10A	-0.8862	0.00102	0.2344
GARNL3	-0.8762	0.00112	0.2344
HTRA1	2.079	0.0011	0.2344
KDM4C	-0.605	0.0009	0.2344
ABCG1	-0.8352	0.00124	0.242976
ACOX1	-0.5949	0.00122	0.242976
APPL2	-0.766	0.00168	0.242976
APTX	-0.5551	0.00162	0.242976
LONP2	-0.5677	0.00158	0.242976
OSBPL2	-0.6596	0.00132	0.242976
PDXDC1	-0.719	0.00154	0.242976
POLR2B	-0.5475	0.0017	0.242976
PPP1R26	-0.7018	0.0013	0.242976
RETSAT	-0.7899	0.00146	0.242976
SETX	-0.5349	0.00136	0.242976
SFMBT1	-0.6043	0.00152	0.242976
SLC43A2	-1.503	0.00134	0.242976
SMG5	-0.7791	0.0017	0.242976
SPATA18	-1.4326	0.0015	0.242976
TSPAN1	-2.885	0.00156	0.242976
TUFT1	-1.2655	0.00148	0.242976
USP33	-0.8991	0.00164	0.242976
ARHGEF16	-1.5262	0.0017	0.242976
ZBTB5	-0.6389	0.00122	0.242976
C3orf14	2.9346	0.00154	0.242976
C4orf19	-2.0607	0.00154	0.242976
DDI2	-0.9187	0.00156	0.242976
DNAJC16	-0.824	0.0014	0.242976
DPH2	-1.0369	0.00146	0.242976
FAAH	-2.3054	0.00134	0.242976
C1orf27	-0.7969	0.00174	0.245562
DHX15	-0.9131	0.00176	0.245562
NDUFAF7	-0.4166	0.00186	0.247279
NFRKB	-0.5449	0.00184	0.247279
PDZD11	0.5227	0.00192	0.247279
SMG7	-0.8003	0.00192	0.247279
TBCB	0.6097	0.0019	0.247279
FRG1HP	-0.6672	0.00184	0.247279
GPT	-1.6972	0.00184	0.247279
MGA	-0.5571	0.00198	0.249523
SLC25A16	-0.958	0.00196	0.249523

### Sheet: Supplementary table 3
Supplementary table 3: Differentially expressed genes in stromal cells of MM cohort versus IN cohort.
gene	Log2FoldChange	p-value	FDR
AP5B1	-0.8458	1e-05	0.00137
LRRC19	-2.1587	1e-05	0.00137
CDK2AP1	1.002	1e-05	0.00137
CNDP2	-1.1399	1e-05	0.00137
COX18	-0.7968	1e-05	0.00137
EVC	-1.6682	1e-05	0.00137
LETM1	-0.5895	1e-05	0.00137
MSI2	-0.6909	2e-05	0.00213111
WDFY3	-1.1627	2e-05	0.00213111
TMEM230	0.4678	4e-05	0.00274
URGCP	-0.5233	4e-05	0.00274
C14orf159	-0.8608	4e-05	0.00274
CHDH	-1.8058	4e-05	0.00274
COBL	-1.2711	4e-05	0.00274
MACC1	-2.0894	6e-05	0.0030688
MARK2	-0.6717	6e-05	0.0030688
MTMR1	-0.6592	8e-05	0.0030688
OPA3	-0.6606	6e-05	0.0030688
STAT5A	-0.7698	8e-05	0.0030688
ZC3H7B	-0.6921	8e-05	0.0030688
CIT	-2.0824	8e-05	0.0030688
DNAJC11	-0.6573	8e-05	0.0030688
FJX1	0.9874	6e-05	0.0030688
FKBP15	-0.6015	8e-05	0.0030688
LARP1	-0.9087	8e-05	0.0030688
ADA	1.0915	0.00016	0.00411
AGAP2-AS1	1.1321	0.00012	0.00411
AP1G1	-0.7626	0.00018	0.00411
MIR4435-2HG	1.7514	0.00014	0.00411
NRM	0.804	0.00016	0.00411
OGDHL	-2.5362	0.00014	0.00411
RBM47	-0.9897	0.00014	0.00411
RPL32	0.8616	0.00016	0.00411
SHTN1	-0.8972	0.00018	0.00411
TMEM106A	-0.9382	0.00014	0.00411
ARSD	-0.9348	0.00018	0.00411
WWC1	-1.9319	0.00012	0.00411
CPE	1.7685	0.00018	0.00411
GK	-1.1944	0.00018	0.00411
GSTM4	-1.0127	0.00016	0.00411
H19	3.1398	0.00016	0.00411
HTT	-0.7159	0.00012	0.00411
OGDH	-1.1526	0.0002	0.00435909
PAFAH2	-0.5743	0.0002	0.00435909
POLR1A	-0.5444	0.00022	0.00458652
SREBF1	-1.026	0.00022	0.00458652
AMPD3	-1.1451	0.00028	0.00471088
BICDL1	-1.4911	0.00026	0.00471088
C1QTNF6	1.0653	0.00028	0.00471088
CDC42EP5	1.921	0.00028	0.00471088
CGNL1	-1.3886	0.00024	0.00471088
COX15	-0.7143	0.00026	0.00471088
FBP1	-2.6968	0.00028	0.00471088
GUF1	-0.7166	0.00026	0.00471088
IFITM3	1.0109	0.00028	0.00471088
IL17RB	-3.4432	0.00028	0.00471088
KIAA1671	-0.769	0.00024	0.00471088
LSM2	0.5457	0.0003	0.00496034
RTN2	1.5018	0.00032	0.00503082
ARHGEF34P	-1.464	0.00032	0.00503082
FAM193A	-0.7131	0.00032	0.00503082
LYRM9	-0.6866	0.00034	0.00509469
SHMT1	-1.0447	0.00034	0.00509469
TRIM38	-0.9941	0.00034	0.00509469
ZNF646	-0.7267	0.00036	0.00531138
TLR3	-1.5959	0.00038	0.00552152
AAK1	-0.7299	0.0005	0.00586682
ACO2	-0.8638	0.00046	0.00586682
MARCKSL1	1.0403	0.00048	0.00586682
MCM9	-0.5904	0.0005	0.00586682
MED18	-0.6204	0.00046	0.00586682
MON1B	-0.7187	0.00052	0.00586682
MPP6	-1.5317	0.0005	0.00586682
PARP14	-0.7366	0.00052	0.00586682
PMS2	-0.9982	0.00044	0.00586682
PMS2P4	-1.0045	0.00044	0.00586682
RGS12	-0.7661	0.00042	0.00586682
RPL29	0.8235	0.00042	0.00586682
SLC13A1	-1.9877	0.00052	0.00586682
SNX29	-0.9021	0.00052	0.00586682
TRIM69	-1.0976	0.0005	0.00586682
ZZEF1	-0.6997	0.00044	0.00586682
DDX58	-0.9841	0.00052	0.00586682
EMP2	0.9197	0.00048	0.00586682
GLT8D1	0.4958	0.00048	0.00586682
PIP4K2C	-0.4756	0.00056	0.00610273
GLIS2	-0.7913	0.00056	0.00610273
HAVCR1	-2.6238	0.00056	0.00610273
TRABD2B	-1.2598	0.00058	0.00611231
ZNF611	-1.0749	0.00058	0.00611231
GAREM1	-1.166	0.00058	0.00611231
CCDC125	-0.9308	0.0006	0.0061871
ENPP5	-1.1183	0.0006	0.0061871
PRAF2	0.887	0.00064	0.00652936
RAD50	-0.7714	0.00066	0.00659313
WWP2	-0.8914	0.00066	0.00659313
ACAD10	-0.7553	0.0007	0.00667875
AGXT2	-2.0956	0.00068	0.00667875
AMDHD2	-0.8343	0.00072	0.00667875
NDUFV1	-0.6592	0.0007	0.00667875
PICK1	-0.6608	0.00074	0.00667875
PNPLA2	-0.7717	0.0007	0.00667875
SIRT3	-0.5827	0.00072	0.00667875
TMEM199	-0.5457	0.00076	0.00667875
TOLLIP	-0.8495	0.00078	0.00667875
VRK3	-0.5913	0.00076	0.00667875
ZDHHC5	-0.5801	0.00074	0.00667875
DYNLL2	-0.7861	0.00074	0.00667875
EVA1B	0.9084	0.00078	0.00667875
FAM13B	-0.6197	0.00076	0.00667875
FBXL5	-1.0503	0.00078	0.00667875
FBXL16	-2.1522	0.00076	0.00667875
PFDN4	0.9835	0.0008	0.00672982
KLHL36	-0.6639	0.0008	0.00672982
ARAP1	-0.6168	0.00084	0.00700487
FAM212A	0.7801	0.00086	0.00704906
LARP4B	-0.4858	0.00086	0.00704906
SCAND2P	-0.6582	0.00088	0.00709176
SIPA1L3	-0.728	0.00088	0.00709176
PDXK	-0.8232	0.00092	0.00721168
RSG1	-0.8857	0.00094	0.00721168
SEMA4D	-0.995	0.00094	0.00721168
SRCAP	-1.1406	0.00092	0.00721168
UNC13B	-0.9573	0.00094	0.00721168
FAM53B	-0.8229	0.00094	0.00721168
ALDH2	-0.9565	0.00098	0.00743411
PAX8	-1.7606	0.001	0.00743411
SMYD3	1.2972	0.001	0.00743411
CD99	0.8751	0.001	0.00743411
ACLY	-1.2186	0.00104	0.00747456
PKD2	-0.8345	0.00104	0.00747456
SYNRG	-1.0982	0.00106	0.00747456
ATP6V0A1	-0.5469	0.00104	0.00747456
DPYSL3	1.5541	0.00106	0.00747456
FAM120A	-0.5687	0.00106	0.00747456
GGA2	-0.822	0.00106	0.00747456
DNAJA2	-0.4821	0.00108	0.00756
ANKHD1	-0.5948	0.0012	0.00760586
LRRK2	-1.1169	0.00116	0.00760586
MECP2	-0.7352	0.00116	0.00760586
MIEF2	-0.7539	0.00124	0.00760586
MRGBP	0.3742	0.00122	0.00760586
NAT8	-2.6075	0.00114	0.00760586
NENF	0.7692	0.00134	0.00760586
PEX26	-0.6865	0.00128	0.00760586
PLEK2	0.9082	0.00122	0.00760586
PLP2	1.0857	0.00138	0.00760586
PRKAG1	-0.3986	0.00138	0.00760586
SALL1	-1.0738	0.0011	0.00760586
SPINK1	2.4944	0.00134	0.00760586
TIMM10B	-0.5402	0.00138	0.00760586
TMEM171	-1.4328	0.00128	0.00760586
TNFRSF4	1.6949	0.0012	0.00760586
TPST2	1.2901	0.0012	0.00760586
TRIM14	-0.8118	0.00126	0.00760586
UPF1	-0.4841	0.00138	0.00760586
UQCRC2	-0.5475	0.00118	0.00760586
ARFGAP2	-0.3323	0.00134	0.00760586
BBS1	-0.5816	0.00138	0.00760586
BCL2L13	-0.6121	0.00136	0.00760586
WIPF2	-0.782	0.00134	0.00760586
C11orf52	-1.4118	0.0013	0.00760586
CD248	1.5949	0.00118	0.00760586
CRCP	-0.4688	0.0013	0.00760586
FAM89B	0.6347	0.00124	0.00760586
FAM149A	-1.0189	0.00124	0.00760586
GNG11	1.25	0.00136	0.00760586
H3F3A	0.7966	0.0013	0.00760586
HERC6	-1.1669	0.00122	0.00760586
IL3RA	0.9434	0.00134	0.00760586
INHBB	2.5319	0.00134	0.00760586
JADE2	-1.301	0.0013	0.00760586
JAGN1	0.5548	0.00134	0.00760586
KLC2	-0.5593	0.00128	0.00760586
LRBA	-0.7342	0.00146	0.007672
P3H1	1.0028	0.0015	0.007672
P3H4	0.7927	0.00154	0.007672
PACSIN2	-0.5998	0.0016	0.007672
PFKP	-0.8411	0.00146	0.007672
PGF	3.4469	0.00156	0.007672
R3HDM2	-0.4918	0.00142	0.007672
RPS2	0.7872	0.00148	0.007672
SMCR8	-0.922	0.00148	0.007672
SNX11	-0.3579	0.00154	0.007672
SNX27	-0.4807	0.0016	0.007672
SRD5A3	0.9717	0.00158	0.007672
TMEM139	-1.4984	0.0016	0.007672
ARHGAP27	-0.799	0.00144	0.007672
ARHGEF5	-1.1796	0.00152	0.007672
BAZ2B	-0.7608	0.00152	0.007672
ZNF346	-0.4922	0.00156	0.007672
C14orf105	-1.6749	0.00156	0.007672
DUS2	-0.3384	0.00156	0.007672
FTSJ3	-0.5864	0.0016	0.007672
HCP5	-1.1021	0.0014	0.007672
IST1	-0.3727	0.00156	0.007672
KMT2C	-0.5101	0.00154	0.007672
KSR1	-1.2505	0.00152	0.007672
LDLRAD3	0.9857	0.00154	0.007672
LIMD1	-0.6282	0.00142	0.007672
POM121C	-0.8173	0.00162	0.00772925
SMTNL2	-1.4041	0.00164	0.00778594
ALKBH2	1.249	0.00168	0.00785912
MICU1	-0.7703	0.00168	0.00785912
CDK12	-0.5455	0.00168	0.00785912
OCIAD2	-0.92	0.0017	0.00791408
APOL6	-0.8862	0.00172	0.00793019
TANGO2	-0.8458	0.00172	0.00793019
SLC3A1	-2.9262	0.00174	0.00798402
KDM3B	-0.719	0.00178	0.00812867
UBD	-2.2467	0.0018	0.00818104
LOX	2.6137	0.00188	0.00827028
PRKAB1	-0.7443	0.00188	0.00827028
S100A16	0.6782	0.00188	0.00827028
CFLAR	-1.0814	0.00186	0.00827028
COL5A3	1.2007	0.00188	0.00827028
GRB7	-0.9603	0.00186	0.00827028
GRPEL1	-0.5954	0.00186	0.00827028
RPL8	0.6017	0.00192	0.00836945
TRIM22	-1	0.00192	0.00836945
ABCD1	-0.6343	0.00194	0.00837555
ANKRD17	-0.5753	0.00196	0.00837555
NRGN	0.803	0.00198	0.00837555
SAMD9L	-1.6672	0.00198	0.00837555
TMEM129	-0.8124	0.002	0.00837555
VCAM1	-1.7413	0.002	0.00837555
ERH	0.4084	0.00198	0.00837555
FBXO44	-0.6093	0.00198	0.00837555
KLHL22	-0.7429	0.002	0.00837555
RSPH3	-0.6282	0.00202	0.00842252
PIGU	0.3571	0.00216	0.00856811
PPIB	0.5962	0.0021	0.00856811
PSD4	-0.5543	0.00216	0.00856811
PTH2R	-1.2624	0.00214	0.00856811
RENBP	-1.0501	0.0021	0.00856811
TCF25	-0.5515	0.00214	0.00856811
TRIM26	-1.0175	0.00218	0.00856811
BRCC3	-0.5057	0.00214	0.00856811
BTN3A3	-1.0062	0.00212	0.00856811
EBPL	0.6987	0.00218	0.00856811
GIGYF2	-0.6693	0.0021	0.00856811
IMPA2	-1.1649	0.00212	0.00856811
ITGB8	-3.3103	0.00218	0.00856811
LAPTM4B	1.5482	0.00214	0.00856811
LPIN2	-0.6936	0.0022	0.00857642
OR2I1P	-2.7786	0.0022	0.00857642
SS18L2	0.4261	0.00222	0.00861935
PRR14L	-0.3889	0.00228	0.00867667
TTC19	-0.5671	0.00226	0.00867667
ASXL2	-0.6496	0.00228	0.00867667
CLCN7	-0.5486	0.00228	0.00867667
GALNT14	-1.47	0.00226	0.00867667
MYO1C	-0.745	0.0023	0.00871818
AOC1	-4.7487	0.00232	0.00872502
HNF1B	-1.8859	0.00232	0.00872502
SLC25A4	-0.6972	0.00234	0.00876586
LOXL2	1.2447	0.00236	0.00877225
NT5DC2	1.0535	0.00236	0.00877225
KMT2A	-0.6454	0.00238	0.00881243
CRELD1	0.6238	0.0024	0.00881839
KDM4A	-0.4872	0.0024	0.00881839
SOX18	1.3566	0.00242	0.00882426
KCNIP4	-1.1625	0.00242	0.00882426
PKM	-0.5987	0.00246	0.00886895
VTI1A	-0.5622	0.00246	0.00886895
ZNRF1	0.4626	0.00246	0.00886895
SH3BP2	-0.858	0.00248	0.00890757
MTF1	-0.4595	0.0025	0.0089459
MIR99AHG	1.0589	0.00252	0.00895067
NMT1	-0.4649	0.00252	0.00895067
KIF1C	-1.4907	0.00254	0.00898841
NUDT6	-0.7633	0.00256	0.00899282
USP42	-0.3499	0.00256	0.00899282
NAGLU	-0.8628	0.0026	0.00900144
NOP14-AS1	-0.467	0.00258	0.00900144
PFKFB3	-0.7732	0.0026	0.00900144
SF3B6	0.3312	0.0026	0.00900144
GAS2L3	-1.0514	0.00262	0.00903806
CDIP1	-0.6085	0.00264	0.00907441
RPL37A	0.5342	0.00266	0.0091105
ADAMTS9-AS1	-1.5714	0.00274	0.00918762
PKIG	0.6976	0.00274	0.00918762
SFXN1	-0.713	0.00272	0.00918762
UCK2	1.2483	0.00272	0.00918762
INAFM1	0.7261	0.00274	0.00918762
IRF5	-0.8645	0.00272	0.00918762
TRAPPC10	-0.5567	0.00276	0.00922244
PLPPR2	0.57	0.0028	0.00932361
RIPOR2	-1.2558	0.00286	0.00949045
CRIM1	-0.8763	0.00288	0.00952386
AP2A2	-0.4334	0.0029	0.00952432
BOD1L1	-0.556	0.0029	0.00952432
CXorf56	-0.4579	0.003	0.00981911
ACKR3	1.3918	0.00304	0.00984919
TRAF3IP1	-0.492	0.00304	0.00984919
HOXD10	0.9761	0.00304	0.00984919
NMB	1.4442	0.0031	0.00994281
CLCN5	-1.0415	0.0031	0.00994281
FOLH1	1.9294	0.00308	0.00994281
SLC12A7	-0.9254	0.00312	0.0099736
ACP5	-1.4005	0.00326	0.0100525
MVP	-1.2641	0.00324	0.0100525
PDE6B	-3.5673	0.00318	0.0100525
PDE12	-0.5854	0.00326	0.0100525
STX18	-0.5418	0.00324	0.0100525
TMEM189	0.8758	0.00326	0.0100525
AVEN	0.5748	0.00326	0.0100525
EOGT	0.862	0.0032	0.0100525
HAUS3	-0.3136	0.00316	0.0100525
HLF	-1.1905	0.00322	0.0100525
IRF1	-0.9853	0.00326	0.0100525
NSD1	-0.7195	0.0033	0.0101433
TRRAP	-0.5773	0.00332	0.0101721
ALOX5	-1.3904	0.00336	0.010197
ANKFY1	-0.8827	0.00336	0.010197
SLC38A7	-0.6871	0.00336	0.010197
LDB1	-0.5313	0.00338	0.0102253
NXT1	0.4817	0.00344	0.0102771
PRRG4	-0.7317	0.00342	0.0102771
TNRC18	-1.0617	0.00344	0.0102771
CNRIP1	0.6898	0.00344	0.0102771
PIAS2	-0.7763	0.00348	0.0103548
RFWD3	-0.4373	0.00352	0.0103548
COG8	-0.7456	0.0035	0.0103548
FBL	0.5758	0.00352	0.0103548
GNL3L	-0.6709	0.0035	0.0103548
BTN3A1	-1.1629	0.00356	0.0104405
RASD2	0.9881	0.00366	0.0105404
TFIP11	0.5364	0.00362	0.0105404
UBA6	-0.8201	0.00362	0.0105404
BRK1	0.547	0.00364	0.0105404
C20orf27	0.418	0.00366	0.0105404
FXYD2	-2.7276	0.00364	0.0105404
COL4A3BP	-0.5713	0.00368	0.0105662
RRAD	-1.7517	0.0037	0.0105919
ANKIB1	-0.6699	0.00374	0.0106114
LINGO1	0.8125	0.00372	0.0106114
KIAA0556	-0.53	0.00374	0.0106114
BCL2L1	-0.5719	0.00376	0.0106367
NAA60	-0.3888	0.00382	0.0107746
LYRM4	0.7592	0.00384	0.0107993
MAPKAPK3	-0.7009	0.00392	0.0108576
NLRX1	-0.5844	0.00394	0.0108576
QDPR	-1.0327	0.0039	0.0108576
RNF4	-0.4619	0.00394	0.0108576
ST14	-1.9083	0.0039	0.0108576
DCAF11	-0.4692	0.00392	0.0108576
GSPT1	-0.5052	0.00394	0.0108576
RPL30	0.7371	0.00396	0.0108815
NSD2	-0.684	0.00402	0.0108903
PTMA	0.3873	0.00398	0.0108903
RPS24	0.3879	0.004	0.0108903
SEC24C	-0.6846	0.00402	0.0108903
CMTR1	-0.4904	0.004	0.0108903
RREB1	-0.4907	0.00406	0.0109369
DNAJC27	-0.3759	0.00406	0.0109369
GOT2	-0.7037	0.00412	0.0110675
PCNX3	-0.4627	0.00418	0.0111351
TAP1	-1.0975	0.00418	0.0111351
FAM86C2P	-0.6199	0.00418	0.0111351
AKT2	-0.9509	0.00428	0.01115
APOBR	-1.587	0.00434	0.01115
MRPL30	-0.3608	0.00436	0.01115
NCDN	-0.5198	0.0043	0.01115
OR7E14P	-0.8764	0.0043	0.01115
RNASEH1	-0.4	0.00432	0.01115
2007-09-01	0.3984	0.00426	0.01115
SLC26A1	-0.8562	0.00426	0.01115
SYK	-0.735	0.00436	0.01115
TEX2	-1.3044	0.00424	0.01115
CMTR2	-0.467	0.00422	0.01115
GLOD4	-0.5741	0.00432	0.01115
GLYATL1	-2.5157	0.0042	0.01115
HEY1	1.6483	0.00434	0.01115
KCNJ15	-2.6831	0.00428	0.01115
SLC27A2	-1.3794	0.00438	0.011163
TMEM39B	0.5218	0.0044	0.011163
ERC1	-0.4743	0.0044	0.011163
GPATCH8	-0.7193	0.00442	0.0111841
CDKN2A	1.3603	0.00446	0.0112556
ZNF429	-0.4558	0.00448	0.0112764
CALR	0.5194	0.00454	0.0113975
GCDH	-0.6414	0.00456	0.0114179
MINK1	-0.8509	0.00458	0.0114285
ARL2	0.6622	0.0046	0.0114285
EML4	-0.4165	0.0046	0.0114285
SLC35A4	-0.4829	0.00464	0.0114981
C7orf49	-1.6249	0.00466	0.0115179
SVBP	0.5685	0.00468	0.0115376
RNF121	-0.5268	0.0047	0.0115471
EPB41L3	-1.5333	0.00472	0.0115471
HEBP2	1.4755	0.00472	0.0115471
ADAR	-0.4894	0.00476	0.011584
RFC1	-0.5832	0.00484	0.011584
SLC30A9	-0.7152	0.00478	0.011584
SNCG	1.1916	0.00478	0.011584
USH1C	-1.7917	0.0048	0.011584
ASB8	-0.451	0.00488	0.011584
BTN2A2	-0.976	0.00482	0.011584
C8orf58	0.8528	0.00482	0.011584
CLDN3	-1.5825	0.00488	0.011584
DAB2	-1.0176	0.00486	0.011584
DGKQ	-0.5269	0.00486	0.011584
GALM	-0.8747	0.00486	0.011584
MT1L	1.9299	0.00492	0.0116114
PI4KA	-0.4603	0.00494	0.0116114
BMP1	0.637	0.00494	0.0116114
EHD1	-1.069	0.00492	0.0116114
NAAA	-0.7508	0.005	0.0116566
NFIX	-0.9148	0.00502	0.0116566
PPFIBP1	-0.8191	0.00502	0.0116566
CNPPD1	-1.1791	0.005	0.0116566
ETFBKMT	-0.3258	0.00498	0.0116566
CLDN5	1.2424	0.00504	0.0116748
SCO1	-0.7741	0.00508	0.0117109
EIF2AK4	1.3063	0.00508	0.0117109
OSCP1	-0.4573	0.00512	0.0117186
TRAFD1	-0.5025	0.00512	0.0117186
DGCR2	-0.5627	0.00512	0.0117186
ADAMTS9	1.1798	0.00514	0.0117363
PITPNM1	-1.1458	0.00518	0.0117726
PTPRJ	-1.4388	0.00522	0.0117726
RPS18	0.6646	0.00532	0.0117726
SHISA9	-1.168	0.00534	0.0117726
ARHGEF18	-0.7877	0.00526	0.0117726
ATM	-0.6967	0.00534	0.0117726
ZFYVE26	-0.5949	0.00534	0.0117726
CAPN1	-0.4765	0.0053	0.0117726
CHMP6	-0.478	0.00524	0.0117726
CNPY4	0.7104	0.00534	0.0117726
CRAT	-0.5226	0.0053	0.0117726
DZIP3	-0.9644	0.00534	0.0117726
HNF4G	-1.0938	0.0052	0.0117726
KANSL1L	-0.7919	0.00534	0.0117726
KANSL3	-0.5259	0.00532	0.0117726
C1orf21	1.0146	0.00536	0.0117895
PARG	-0.4136	0.00542	0.0117931
PHRF1	-0.4087	0.00538	0.0117931
STXBP2	-0.7362	0.00546	0.0117931
TCEAL3	-1.7799	0.00546	0.0117931
TNIP1	-0.9213	0.0054	0.0117931
ZNF263	-0.3792	0.0054	0.0117931
FZR1	-0.6784	0.00544	0.0117931
HIPK2	-1.3307	0.00546	0.0117931
C16orf58	-0.5136	0.00548	0.0118097
PDPR	-1.006	0.00556	0.0118291
PLOD2	1.5154	0.00556	0.0118291
RNF44	-0.9442	0.0056	0.0118291
SLC9A3R1	-0.6884	0.00558	0.0118291
SLC22A5	-0.9568	0.00558	0.0118291
TNRC6B	-0.4282	0.00552	0.0118291
TTF2	-0.4767	0.00556	0.0118291
VASP	0.3535	0.0056	0.0118291
BCLAF1	-0.6547	0.00554	0.0118291
STAG3L3	-0.9397	0.00572	0.012056
GJA1	1.7175	0.00574	0.0120716
KAT7	-0.6123	0.00576	0.0120872
AIF1L	-1.4706	0.00582	0.0121334
LMO7	-0.7897	0.00582	0.0121334
LARS2	-0.4608	0.0058	0.0121334
TADA2B	-0.4644	0.00586	0.0121903
C12orf49	-0.8286	0.0059	0.012247
MACF1	-0.5908	0.00592	0.0122619
KAT6B	-0.7406	0.00596	0.0123182
MUL1	-0.4797	0.00602	0.0123623
TRIM56	-0.5116	0.00602	0.0123623
KCNJ8	1.8625	0.00602	0.0123623
METTL14	-0.8155	0.00612	0.0124225
OCRL	-0.3611	0.0061	0.0124225
PLEKHA2	-1.1305	0.00612	0.0124225
SLC5A10	-2.4123	0.00612	0.0124225
TNFSF13	-0.7603	0.0061	0.0124225
TRAP1	-0.5474	0.00614	0.0124225
CD24	-1.0796	0.00614	0.0124225
NDOR1	-0.3884	0.00618	0.0124248
TIMD4	-1.4324	0.00618	0.0124248
DGAT1	0.8859	0.00616	0.0124248
PLEKHA7	-0.8728	0.0062	0.0124389
SOX9-AS1	-1.5969	0.00624	0.012467
HARS2	-0.7825	0.00624	0.012467
R3HDM4	0.4191	0.00628	0.0125208
CHST7	0.4434	0.00632	0.0125484
FGR	-1.8246	0.00632	0.0125484
PTP4A3	0.7862	0.00636	0.0126017
MEIS3	1.046	0.0064	0.0126164
TCN2	-0.9121	0.00642	0.0126164
GPC4	-1.408	0.00642	0.0126164
KIAA0753	-0.4972	0.00642	0.0126164
LY6G5C	0.6378	0.00646	0.0126174
NCOR2	-0.5051	0.00646	0.0126174
PFAS	-0.6131	0.00644	0.0126174
MARCKS	0.6457	0.0065	0.0126697
PLA1A	-0.891	0.00654	0.0127218
ZFP3	-0.341	0.00662	0.0128514
CHN1	1.0175	0.00664	0.0128642
KRTCAP2	0.8737	0.00666	0.0128769
IRS1	1.0436	0.00668	0.0128896
RASL12	0.6912	0.00674	0.0129532
BTN3A2	-1.7945	0.00674	0.0129532
STX7	-0.94	0.00676	0.0129657
RUBCN	-0.4022	0.00686	0.0131312
DPY30	0.27	0.00688	0.0131433
VPS53	-0.9154	0.00692	0.0131934
TCEA2	0.6487	0.00698	0.0132551
BCKDHA	-0.4426	0.00698	0.0132551
ABLIM1	-0.6496	0.00708	0.0133329
MARVELD3	-0.7082	0.00714	0.0133329
NUS1P1	-0.5601	0.00716	0.0133329
PRKCZ	-0.5377	0.00716	0.0133329
SLC35G2	1.2342	0.00716	0.0133329
BCAS3	-0.424	0.0071	0.0133329
C2orf76	0.6041	0.00712	0.0133329
CLEC10A	-0.9303	0.00706	0.0133329
EMX2	-1.3495	0.00712	0.0133329
HCFC1	-0.5432	0.00712	0.0133329
ECHS1	-0.7066	0.0072	0.0133814
NOP9	-0.5074	0.00732	0.013448
PHKB	-0.4616	0.0073	0.013448
SPTLC3	-1.5784	0.00732	0.013448
TFDP2	-0.921	0.00732	0.013448
BIVM-ERCC5	-0.9874	0.0073	0.013448
DDX23	-0.5954	0.0073	0.013448
RANBP2	-0.5438	0.00734	0.013459
DLD	-0.6859	0.00736	0.0134699
AKAP10	-0.5015	0.00744	0.0135091
NCOA2	-0.7275	0.00748	0.0135091
PGD	-1.0224	0.00744	0.0135091
SLCO4C1	-1.6526	0.00748	0.0135091
SQLE	0.8236	0.00746	0.0135091
SSR2	0.6394	0.00746	0.0135091
STRADA	-0.3551	0.0074	0.0135091
WWP1	-0.6961	0.00752	0.0135558
TRMT1L	-0.4194	0.00754	0.0135663
CLUH	-0.6964	0.00756	0.0135769
TOB1	-0.6751	0.00758	0.0135873
METTL6	0.2658	0.00762	0.0136082
RPL39	0.8674	0.00762	0.0136082
SHPK	-0.3761	0.00764	0.0136185
SLC44A4	-1.2917	0.00772	0.0137356
BORCS8-MEF2B	-0.6754	0.00774	0.0137457
PKP4	-0.6636	0.0078	0.0138266
POLR2A	-1.116	0.00786	0.0139073
SNRPF	0.3811	0.0079	0.0139523
RAB11FIP4	-0.8622	0.00798	0.014
RUSC2	-0.5523	0.008	0.014
ATP6V1B2	-0.6071	0.00796	0.014
DIS3L	-0.4681	0.00796	0.014
DLST	-0.4081	0.008	0.014
RHOC	0.5569	0.00802	0.0140094
SELENOW	0.5063	0.00806	0.0140537
PLEKHB2	-0.5818	0.00812	0.0141326
NEO1	-0.6899	0.0082	0.0142203
TRIM34	-0.9051	0.0082	0.0142203
C11orf74	0.4656	0.00822	0.0142292
RMND5B	-0.6774	0.00824	0.0142381
IFITM2	1.2859	0.00826	0.014247
SLC2A2	-1.2915	0.00832	0.014248
TMX2	-0.4891	0.0083	0.014248
CDC42EP2	0.8738	0.00832	0.014248
CYTOR	1.7208	0.0083	0.014248
PON2	1.2312	0.00836	0.014291
MADD	-0.3969	0.00838	0.0142997
HLA-J	-2.0127	0.00844	0.0143765
L3MBTL2	-0.3182	0.00848	0.014419
TAPBP	-0.8893	0.0085	0.0144274
ABAT	-0.8398	0.00858	0.0144355
ADAP1	-0.9199	0.00858	0.0144355
HERPUD1	-0.8654	0.00858	0.0144355
HLA-DRB5	-2.3507	0.00854	0.0144355
LAYN	0.6898	0.00856	0.0144355
MTMR3	-0.3594	0.00866	0.0144767
PHF12	-0.6693	0.00868	0.0144767
PIK3CD	-0.6106	0.00868	0.0144767
POLR3E	-0.2989	0.00866	0.0144767
RPUSD3	0.3035	0.00866	0.0144767
RAB11FIP1	-0.9026	0.0087	0.0144849
TRADD	-0.4874	0.00872	0.014493
POU3F3	-1.6381	0.00884	0.0146671
JAK2	-0.4976	0.00892	0.0147742
MSH3	-0.61	0.009	0.014812
PNPO	-1.0815	0.00902	0.014812
TOP3A	-0.5052	0.009	0.014812
C8orf59	0.5541	0.00898	0.014812
IFIH1	-1.1946	0.00902	0.014812
AIFM1	-0.7141	0.00904	0.0148194
DCDC2	-1.5295	0.00908	0.0148596
FBRSL1	-0.5099	0.0091	0.014867
APC	-0.4867	0.0092	0.0149539
TARS2	-0.3857	0.0092	0.0149539
ILDR1	-0.8061	0.0092	0.0149539
PGGT1B	-0.6354	0.00926	0.0150006
CEACAM1	-0.8203	0.00926	0.0150006
NLRC5	-0.8666	0.00936	0.0150104
TIRAP	-0.4722	0.00936	0.0150104
TNFRSF14-AS1	-0.8656	0.00936	0.0150104
TSR1	-0.4369	0.0093	0.0150104
ZNF655	-0.697	0.00936	0.0150104
C14orf166	0.3162	0.00934	0.0150104
NUB1	-0.4368	0.00944	0.0151135
SLC7A2	1.6511	0.0095	0.0151842
CMSS1	1.0373	0.00956	0.0152546
DNAJC25-GNG10	0.8008	0.00958	0.0152612
KIF13B	-0.8582	0.00962	0.0152995
TRIM44	-0.8483	0.00964	0.0153059
WBP11	-0.4512	0.00966	0.0153123
BPTF	-0.8539	0.00978	0.0154769
CORO7	-0.8863	0.00982	0.0155146
SGIP1	0.8985	0.00984	0.0155207
HLA-G	-4.6015	0.00986	0.0155267
BMS1	-0.3143	0.00988	0.0155327
TMED6	-1.3008	0.00994	0.0156014
GABRD	1.2965	0.00996	0.0156073
PDLIM2	0.9628	0.01	0.0156444
AP1B1	-0.4323	0.01006	0.0156616
PCBD2	-0.4197	0.01004	0.0156616
RPS20	0.5476	0.01006	0.0156616
ARF4	0.5353	0.01008	0.0156673
GNPTAB	-0.6327	0.01014	0.015735
GLTP	0.3311	0.01018	0.0157716
MED10	0.5546	0.01022	0.015808
SMIM10	0.9874	0.01024	0.0158135
C2orf42	-0.6974	0.01028	0.0158243
CHMP1A	-0.4336	0.01028	0.0158243
ALPK2	-0.9386	0.01044	0.0159732
RELL1	-0.5934	0.01046	0.0159732
ZNF827	-0.3968	0.0104	0.0159732
DCAF1	-0.3972	0.01044	0.0159732
FHL3	0.719	0.01046	0.0159732
RNF122	0.6533	0.01052	0.0160392
POLR3B	-0.3775	0.0106	0.0160436
PREX2	3.3562	0.01062	0.0160436
RRAGD	-0.8927	0.01062	0.0160436
SLC6A6	-1.3172	0.0106	0.0160436
UBE2C	1.1283	0.01056	0.0160436
DHX29	-0.3949	0.01064	0.0160436
LIME1	-1.4301	0.01064	0.0160436
RPL15	0.5401	0.01066	0.0160486
WDYHV1	0.7358	0.01068	0.0160535
MBD1	-0.42	0.01078	0.0160721
RAB36	-0.7612	0.01086	0.0160721
SIK2	-0.7072	0.01074	0.0160721
SPDYE3	-0.3407	0.01084	0.0160721
STK39	1.1302	0.01086	0.0160721
ZNF562	-0.6158	0.01078	0.0160721
CCDC103	-1.0884	0.01076	0.0160721
COL23A1	-1.3904	0.01074	0.0160721
HPS1	-0.3566	0.0108	0.0160721
IFIT3	-0.9988	0.01084	0.0160721
CD27-AS1	-0.7078	0.01094	0.0161656
ANKRD44	-0.6772	0.01098	0.0161886
PPP2R3A	-0.6872	0.01104	0.0161886
CAMK1	0.8687	0.01102	0.0161886
CCAR2	-0.4581	0.011	0.0161886
FAM13C	1.3241	0.01104	0.0161886
ZNF76	-0.477	0.01106	0.0161932
ITGB7	-1.0835	0.01108	0.0161977
ARHGAP30	-1.4545	0.01116	0.0162899
GPX7	0.7954	0.0112	0.0163234
SGPP2	-1.4344	0.01122	0.0163277
MIR100HG	0.6786	0.01134	0.01644
PDIA3	0.4559	0.0114	0.01644
SSH1	-0.4316	0.01138	0.01644
TIMM8A	-0.2097	0.01134	0.01644
CBX7	-0.6845	0.0114	0.01644
FAXDC2	-2.4626	0.0114	0.01644
POM121	-0.8184	0.01148	0.0164564
DNM2	-0.394	0.01144	0.0164564
EIF3A	-0.6084	0.01148	0.0164564
IBA57	-0.5028	0.01146	0.0164564
MAP2K4	-0.3703	0.01152	0.0164645
ZDHHC7	-0.7302	0.01152	0.0164645
CDC42SE2	-0.8496	0.01154	0.0164685
TMEM177	-0.5561	0.01156	0.0164726
FBXW4	-1.0138	0.01158	0.0164766
NBPF1	-0.4897	0.01168	0.0165943
RFLNB	1.0133	0.0117	0.0165981
SART3	-0.3055	0.01182	0.0166942
THAP6	-0.4689	0.01182	0.0166942
CCDC88C	-0.6148	0.0118	0.0166942
MAPK9	-0.6753	0.01186	0.0167015
POLR2H	0.5291	0.01186	0.0167015
LRRC25	-1.5388	0.01188	0.0167052
TMEM176B	-1.2908	0.01192	0.0167369
TBPL1	0.791	0.01196	0.0167685
STAG3L2	-0.8476	0.0121	0.0168518
SULT1C4	-1.8149	0.01214	0.0168518
ZKSCAN1	-0.4398	0.01206	0.0168518
COQ9	-0.8476	0.0121	0.0168518
GALNT2	1.2622	0.01206	0.0168518
GOT1	-0.7697	0.01216	0.0168518
GRWD1	-0.7389	0.01216	0.0168518
KDELR2	0.5284	0.01216	0.0168518
ABCA3	-1.2345	0.0122	0.0168585
NDUFA12	0.3582	0.0122	0.0168585
DCTN5	-0.4673	0.01228	0.0169446
SHARPIN	0.5297	0.01234	0.0169542
ATP6V1A	-0.5923	0.01234	0.0169542
CEBPD	0.7169	0.01234	0.0169542
SGPL1	-0.3878	0.01236	0.0169574
HSPE1-MOB4	-0.8421	0.0124	0.016988
LAMA4	0.7416	0.01244	0.0170185
C4orf3	-0.8108	0.01252	0.0171035
CNIH4	0.4222	0.01256	0.0171094
CYB5D1	-0.7587	0.01256	0.0171094
CAMKK1	-0.5284	0.01262	0.0171668
SLC35E1	-0.2694	0.01266	0.0171968
KANSL1	-0.3611	0.0127	0.0172267
ZNRD1	0.4423	0.01274	0.0172566
LYST	-0.4157	0.0128	0.0172647
SPTSSA	0.808	0.0128	0.0172647
TFPI2	2.1514	0.01278	0.0172647
AK4	-0.5168	0.01288	0.0172781
MFSD7	-0.5935	0.01286	0.0172781
SUSD1	-0.946	0.0129	0.0172781
TSPAN13	1.1806	0.01286	0.0172781
CREBRF	-0.3844	0.0129	0.0172781
PABPC1	0.4543	0.01292	0.0172807
GTF2I	-0.7979	0.01296	0.0173101
AKAP12	-2.2897	0.01318	0.0173408
ANKRD6	-0.7902	0.0132	0.0173408
LRP10	-0.7097	0.01312	0.0173408
PARP9	-0.7233	0.01304	0.0173408
PORCN	0.3519	0.01318	0.0173408
RPL37	0.545	0.01302	0.0173408
RPS7	1.1054	0.0132	0.0173408
SERPINH1	0.8183	0.01314	0.0173408
SETD4	-0.3094	0.01316	0.0173408
TMEM127	-0.5013	0.0132	0.0173408
TRIM39	-0.3074	0.01302	0.0173408
INPP4A	-0.3918	0.01318	0.0173408
SPG11	-0.3319	0.01332	0.0174507
FGD2	-1.4726	0.01332	0.0174507
TBC1D22A	-0.4571	0.01334	0.017453
AARS2	-0.546	0.0134	0.0175076
FRYL	-0.3182	0.01342	0.0175099
SF3A1	-0.8095	0.01358	0.0176946
NHS	-0.4972	0.0137	0.0178026
RBP5	-1.1624	0.0137	0.0178026
B3GALT6	0.7669	0.01374	0.0178304
ITGB2	-1.5376	0.01376	0.0178322
UBXN2B	-0.4901	0.01388	0.017867
VPS9D1	-0.547	0.01388	0.017867
ZC3HAV1L	-0.6527	0.01384	0.017867
ZNF552	-0.3172	0.01388	0.017867
HIRA	-0.431	0.01384	0.017867
SETD7	-0.4622	0.0139	0.0178688
VWA5A	-0.7401	0.01396	0.0179219
PSMG3	0.4418	0.01398	0.0179236
SBDSP1	-0.5516	0.01402	0.0179269
TGFBI	4	0.01402	0.0179269
APCDD1	0.7111	0.01406	0.0179541
KIAA2026	-0.4034	0.0141	0.0179813
ELAC2	-0.5208	0.01416	0.0180338
NSUN3	-0.2931	0.0142	0.0180368
C4orf36	-0.3623	0.0142	0.0180368
BBOX1	-1.6422	0.0143	0.0181398
RBM14	-0.2761	0.01434	0.0181665
SLC7A9	-0.9884	0.01436	0.0181679
AFF1	-0.5296	0.0144	0.0181945
UHRF1BP1	-0.3849	0.01446	0.0181983
C8orf76	0.3239	0.01446	0.0181983
CMC4	0.7905	0.01444	0.0181983
LAP3	-1.5136	0.01452	0.0182499
HLA-C	-1.3692	0.01454	0.0182511
MGAT4B	-0.4926	0.01462	0.018256
PHYKPL	-0.6289	0.01462	0.018256
FRG1BP	-0.7194	0.0146	0.018256
IARS	-0.4511	0.01458	0.018256
PLS3	0.6372	0.01466	0.0182821
PATL1	-0.3507	0.01474	0.0182868
COQ8B	-0.8139	0.01472	0.0182868
GMPPB	-0.449	0.0147	0.0182868
HDAC10	-0.5565	0.01474	0.0182868
SCIMP	-1.2987	0.01476	0.0182879
MKRN1	-0.5673	0.01484	0.0183633
AHCYL2	-1.277	0.01498	0.0183941
MYCBP2	-0.3903	0.01494	0.0183941
PTGFRN	1.6651	0.01498	0.0183941
RPL24	1.0552	0.01496	0.0183941
SLC52A2	0.78	0.0149	0.0183941
DENND1C	-0.8084	0.01494	0.0183941
VASH1-AS1	0.7439	0.015	0.0183951
GNG10	0.7044	0.01506	0.0184451
DDX24	-0.4684	0.01514	0.0185195
PTPN14	-0.4849	0.01516	0.0185203
ACY3	-0.8572	0.01528	0.0185261
PAAF1	-0.4304	0.0153	0.0185261
RAB35	-0.5079	0.01522	0.0185261
TFEC	-0.9942	0.01526	0.0185261
WDFY4	-1.349	0.01522	0.0185261
C14orf1	0.4705	0.01524	0.0185261
ETV7	-0.6931	0.0153	0.0185261
CD84	-1.2182	0.01534	0.0185278
GRK2	-0.351	0.01534	0.0185278
MNT	-0.7805	0.01542	0.0185784
NARS	-0.4001	0.01544	0.0185784
ZSCAN16-AS1	0.399	0.01544	0.0185784
GBP5	-1.52	0.01548	0.0186032
GPR155	-0.5943	0.01552	0.0186279
WBP2	-0.804	0.0156	0.0186772
ZNF706	0.3126	0.0156	0.0186772
SLC6A13	-1.5992	0.01564	0.0187017
RPLP2	0.7083	0.01574	0.0187978
RPSAP58	0.8163	0.01578	0.0187988
C11orf1	-0.5293	0.01578	0.0187988
LSM5	0.3561	0.01582	0.0188002
WDR55	-0.8429	0.01584	0.0188002
GRIPAP1	-0.5785	0.01584	0.0188002
ZNF142	-0.6782	0.01586	0.0188007
PCYT1A	-0.578	0.01598	0.0188733
WDR37	-0.2732	0.016	0.0188733
ZNF550	-0.3373	0.016	0.0188733
EIF4EP2	-0.8439	0.016	0.0188733
MAGEH1	0.587	0.01614	0.0189685
ERBIN	-0.4382	0.01614	0.0189685
KHSRP	-0.5761	0.01612	0.0189685
RPL14	0.7105	0.01616	0.0189687
PHF14	0.4308	0.01622	0.0189695
SLC25A45	-0.7719	0.01622	0.0189695
IQCE	-0.5007	0.01622	0.0189695
ATXN7	-0.461	0.01624	0.0189697
COX4I2	1.9467	0.01632	0.01904
ANGPTL2	1.2285	0.01634	0.0190402
SMG1P3	-0.5777	0.0164	0.0190869
PTK2B	-1.1078	0.01644	0.0191103
OTULIN	-0.3961	0.01648	0.0191336
OR7E38P	0.4695	0.01664	0.0192031
PPIH	0.4897	0.01658	0.0192031
VAMP8	-0.7117	0.01664	0.0192031
ZNF384	-0.4497	0.0166	0.0192031
FLNB	1.1302	0.01658	0.0192031
CERS5	0.303	0.01668	0.0192261
MTCL1	-0.8528	0.01674	0.0192488
MYO1F	-1.3933	0.01672	0.0192488
SLC22A11	-2.197	0.01678	0.0192488
FANCG	0.4582	0.01676	0.0192488
RGS14	-0.9177	0.01688	0.0192943
TRIM11	-0.3973	0.01684	0.0192943
FLRT3	-1.7963	0.01688	0.0192943
GABARAPL1	-0.8753	0.01694	0.0193398
HIF1AN	-0.9156	0.017	0.0193853
KRT10	0.7945	0.01708	0.0194533
APOD	1.0165	0.01762	0.0194851
LRRC20	-0.6537	0.01724	0.0194851
NCF1C	-1.366	0.01742	0.0194851
NFATC3	-0.6834	0.01768	0.0194851
PHAX	-0.6151	0.01748	0.0194851
RABL3	-0.6421	0.01776	0.0194851
RARRES3	-1.8947	0.01768	0.0194851
SLC2A9	-2.1982	0.01786	0.0194851
SLC7A6OS	-0.4221	0.01752	0.0194851
SRRD	0.5402	0.01774	0.0194851
STON2	-0.8972	0.01748	0.0194851
SVIL-AS1	-0.7097	0.01786	0.0194851
THAP9-AS1	-0.6119	0.01772	0.0194851
TMEM268	-0.6185	0.0173	0.0194851
TSPYL1	-0.6654	0.0178	0.0194851
WAC	-0.5412	0.01742	0.0194851
AREL1	-0.2608	0.01778	0.0194851
BHMT2	-1.5458	0.01778	0.0194851
ZMIZ2	-1.0164	0.0175	0.0194851
ZNF764	-0.2365	0.01782	0.0194851
C1QTNF1	1.1559	0.01788	0.0194851
C1QTNF5	1.079	0.01742	0.0194851
CCZ1	0.4402	0.01724	0.0194851
CD200	0.877	0.01768	0.0194851
CDC42BPB	-0.4981	0.0174	0.0194851
CRYBG1	-0.5401	0.01786	0.0194851
DPP3	-0.8122	0.01758	0.0194851
EFNA3	0.6294	0.01722	0.0194851
EMC4	0.4344	0.01764	0.0194851
EPSTI1	-1.036	0.0175	0.0194851
ERGIC3	0.4699	0.01736	0.0194851
FAM185A	-0.2282	0.01766	0.0194851
FANCI	-0.4077	0.01782	0.0194851
GPRASP2	-0.9368	0.01724	0.0194851
HLA-A	-0.6865	0.01764	0.0194851
HOGA1	-1.8733	0.0178	0.0194851
IL6R	-0.6059	0.01774	0.0194851
JAML	-1.7412	0.0175	0.0194851
FAHD1	-1.0364	0.01792	0.0195066
TMX2P1	-0.6504	0.01796	0.0195279
AP3S1	0.5702	0.018	0.0195493
COQ7	-0.3709	0.01806	0.0195701
HOXD-AS2	1.1356	0.01806	0.0195701
MSMO1	0.9401	0.01812	0.0196125
INAFM2	1.4842	0.01814	0.0196125
SP2	-0.4512	0.01828	0.0196972
SPTLC2	-0.3917	0.01828	0.0196972
TMEM192	-0.7501	0.01828	0.0196972
MIR3936HG	-0.7244	0.01838	0.0197606
TANGO6	-0.6444	0.01838	0.0197606
C16orf72	-0.3421	0.01842	0.0197814
PI4K2A	-0.393	0.01848	0.0198001
CRYAB	-1.6928	0.0185	0.0198001
EPHA3	0.9651	0.01852	0.0198001
HLA-DOA	-1.7585	0.01852	0.0198001
ABHD11	-0.5182	0.01886	0.0198089
MAP1LC3A	0.5299	0.01872	0.0198089
NCOA4	-0.6459	0.0188	0.0198089
NFATC4	0.8269	0.01878	0.0198089
POLRMT	0.4988	0.01856	0.0198089
PROM1	-2.0851	0.01876	0.0198089
PSMB8	-0.7308	0.01878	0.0198089
SATB2	-1.1247	0.01888	0.0198089
SEC23IP	-0.4685	0.01866	0.0198089
SNX2	-0.4084	0.01876	0.0198089
SPOP	-0.2775	0.01864	0.0198089
UBE2Z	-0.6663	0.01882	0.0198089
CELF2	-1.1674	0.01868	0.0198089
F2R	0.6845	0.0187	0.0198089
FGD3	-1.0594	0.01866	0.0198089
GALNT11	-1.9687	0.01864	0.0198089
GPI	-0.8994	0.01886	0.0198089
IL1RAP	1.4835	0.0189	0.0198089
PLXND1	0.5776	0.01902	0.0198471
PRDM11	-0.4102	0.01896	0.0198471
PSMD11	-0.2432	0.01904	0.0198471
RASGRP1	-0.7822	0.01898	0.0198471
DENND1A	-0.5954	0.01902	0.0198471
NFKB1	-0.6659	0.01912	0.0198873
ZNF561	-0.4794	0.0191	0.0198873
C5orf56	-0.5007	0.01926	0.0199878
C15orf38-AP3S2	-0.4197	0.0193	0.0199878
CTCF	-0.2565	0.01924	0.0199878
GLS	-1.1557	0.0193	0.0199878
PARP8	-0.9677	0.01938	0.020049
MVB12A	0.3437	0.01948	0.0200865
PSME3	-0.543	0.01946	0.0200865
VWA1	1.1043	0.0195	0.0200865
CNKSR3	-0.675	0.01948	0.0200865
STAG3L4	-1.187	0.01954	0.0201041
TECRP1	0.7443	0.01958	0.0201041
KDM2B	-0.3262	0.01958	0.0201041
NCAPD3	-0.4113	0.01962	0.0201226
INPPL1	-0.414	0.01964	0.0201226
PARP4	-0.5145	0.01974	0.0201604
RANGAP1	-0.4289	0.0197	0.0201604
COMMD6	0.8363	0.01972	0.0201604
NDUFA9	-0.4146	0.01978	0.0201787
GBF1	-0.4815	0.0198	0.0201787
RPRD2	-0.4336	0.01986	0.0202184
POLR3K	-0.4192	0.01996	0.0202343
CCR2	-0.6044	0.01996	0.0202343
KIF3B	-0.4623	0.01996	0.0202343
LINC00674	-0.471	0.01994	0.0202343
MRPL36	0.3908	0.02018	0.0203926
GAL3ST1	-0.7401	0.02016	0.0203926
LCOR	-0.3574	0.02014	0.0203926
ACTR1B	-0.335	0.02028	0.0204506
RTN4RL2	0.652	0.02028	0.0204506
AKR1C2	-1.3448	0.02042	0.02046
PADI2	-0.7294	0.02034	0.02046
PGM2L1	0.8053	0.02036	0.02046
PNPLA4	-0.7639	0.02046	0.02046
TLR4	-0.5811	0.02044	0.02046
TYMP	-1.3602	0.02046	0.02046
BAZ2A	-0.5465	0.02038	0.02046
DCLRE1A	-0.2699	0.02036	0.02046
